# Neogenin-1 distinguishes between myeloid-biased and balanced *Hoxb5*^+^ mouse long-term hematopoietic stem cells

**DOI:** 10.1101/608398

**Authors:** Gunsagar S. Gulati, Monika Zukowska, Joseph Noh, Allison Zhang, Rahul Sinha, Benson M. George, Daniel J. Wesche, Irving L. Weissman, Krzysztof Szade

## Abstract

Hematopoietic stem cells (HSCs) self-renew and generate all blood cells. Recent studies with single-cell transplants (1–3) and lineage tracing (4, 5) suggest that adult HSCs are diverse in their reconstitution and lineage potentials. However, prospective isolation of these subpopulations has remained challenging. Here, we identify Neogenin-1 (NEO1) as a unique surface marker on a fraction of mouse HSCs labeled with *Hoxb5*, a specific reporter of long-term HSCs (LT-HSCs) (6). We show that NEO1^+^*Hoxb5*^+^ LT-HSCs expand with age and respond to myeloablative stress, while NEO1^−^*Hoxb5*^+^ LT-HSCs exhibit no significant change in number. NEO1^+^*Hoxb5*^+^ LT-HSCs are more often in the G_2_/S cell cycle phase compared to NEO1^−^*Hoxb5*^+^ LT-HSCs in both young and old bone marrow. Upon serial transplantation, NEO1^+^*Hoxb5*^+^ LT-HSCs exhibit myeloid-biased differentiation and reduced reconstitution, while NEO1^−^*Hoxb5*^+^ LT-HSCs are lineage-balanced and stably reconstitute recipients. Gene expression comparison reveals increased expression of cell cycle genes and evidence of lineage-priming in the NEO1^+^ fraction. Finally, transplanted NEO1^+^*Hoxb5*^+^ LT-HSCs rarely generate NEO1^−^*Hoxb5*^+^ LT-HSCs, while NEO1^−^*Hoxb5*^+^ LT-HSCs repopulate both LT-HSC fractions. This supports a model in which dormant, balanced, NEO1^−^*Hoxb5*^+^ LT-HSCs can hierarchically precede active, myeloid-biased NEO1^+^*Hoxb5*^+^ LT-HSCs.

**SIGNIFICANCE STATEMENT:** Hematopoietic stem cells (HSCs) are rare cells that have the unique ability to regenerate themselves and produce all blood cells throughout life. However, HSCs are functionally heterogeneous and several studies have shown that HSCs can differ in their contribution to major blood lineages. In this study, we discovered that the surface marker, Neogenin-1, can divide mouse HSCs into two subpopulations—one that is more active but biased towards producing myeloid cells and another that is more dormant and capable of equally producing all blood lineages. Neogenin-1 reveals the diversity and hierarchical relationship of HSCs in the mouse bone marrow, enables the prospective isolation of myeloid-biased and balanced HSCs, and opens opportunities to do the same in humans.
