## Supplementary Table 3 for "Neogenin-1 distinguishes between myeloid-biased and balanced *Hoxb5*^+^ mouse long-term hematopoietic stem cells"

### Sheet: Sheet1
Supplementary Table 3: Inventory of antibodies and reagents This workbook contains one sheet: Sheet 1: Table of antibodies and reagents used in the study
Antibody	Species	Fluorophore	Source	Catalog Number	Clone	Clonality	Concentration	Comments
Lineage Cocktail	Rat anti-Mouse	AF700	BioLegend	133313	17A2/RB6-8C5/RA3-6B2/Ter-119/M1/70	Monoclonal	1:20
cKit (CD117)	Rat anti-Mouse	APC-eFluor780	ThermoFisher Scientific	47-1171-82	2B8	Monoclonal	1:50
Ly-6A/E (Sca-1)	Rat anti-Mouse	PE/Cy7	BioLegend	122514	E13-161.7	Monoclonal	1:50
Ly-6A/E (Sca-1)	Rat anti-Mouse	PE/Cy7	ThermoFisher Scientific	25-5981-82	D7	Monoclonal	1:50	Used for cell cycle analysis and BM analysis after competetive transplant
CD150	Rat anti-Mouse	APC	BioLegend	115910	TC15-12F12.2	Monoclonal	1:50
CD150	Rat anti-Mouse	BV421	BioLegend	115926	TC15-12F12.2	Monoclonal	1:50
CD135 (Flt3)	Rat anti-Mouse	PerCP-eFluor710	ThermoFisher Scientific	46-1351-82	A2F10	Monoclonal	1:50
CD48	Hamster anti-Mouse	BV711	BD Biosciences	740687	HM48-1	Monoclonal	1:50
CD34	Rat anti-Mouse	Biotin	ThermoFisher Scientific	13-0341-85	RAM34	Monoclonal	1:50
CD45.1	Mouse anti-Mouse	FITC	BD Biosciences	553775	A20	Monoclonal	1:100
CD45.1	Mouse anti-Mouse	BV421	BioLegend	110731	A20	Monoclonal	1:100
CD45.2	Mouse anti-Mouse	BUV395	BD Biosciences	564616	104	Monoclonal	1:100
CD45.2	Mouse anti-Mouse	PE	BD Biosciences	560695	104	Monoclonal	1:100
Mac1 (Cd11b)	Rat anti-Mouse/Human	BV711	BioLegend	101242	M1/70	Monoclonal	1:100
Ly-6G/Ly-6C (Gr-1)	Rat anti-Mouse	APC/Cy7	BioLegend	108424	RB6-8C5	Monoclonal	1:100
CD3	Rat anti-Mouse	PE/Cy7	BioLegend	100220	17A2	Monoclonal	1:100
CD45R (B220)	Rat anti-Human/Mouse	APC	ThermoFisher Scientific	17-0452-81	RA3-6B2	Monoclonal	1:100
NK-1.1	Mouse anti-Mouse	PerCP/Cy5.5	BioLegend	108728	PK136	Monoclonal	1:100
CD41	Rat anti-Mouse	PE	BioLegend	133906	MWReg30	Monoclonal	1:100
KI-67	Mouse anti-Human/Mouse	BV786	BD Biosciences	563756	B56	Monoclonal	1:20
Neo1	Goat anti-Human/Mouse	(Primary)	R&D Systems	AF1079		Polyclonal	15 μg/ml	1:100 for femur staining
Endomucin	Rat anti-Mouse	(Primary)	ThermoFisher Scientific	14-5851-82	V.7C7	Monoclonal	1:100
CD34	Mouse anti-Human	APC-Cy7	BioLegend	343514	581	Monoclonal	1:25
CD38	Mouse anti-Human	APC	BD Biosciences	555462	HIT2	Monoclonal	1:10
CD45RA	Mouse anti-Human	BV785	BioLegend	304140	HI100	Monoclonal	1:25
CD90	Mouse anti-Human	FITC	BioLegend	328108	5E10	Monoclonal	1:50
CD3	Mouse anti-Human	PE-Cy5	BD Biosciences	555341	HIT3a	Monoclonal	1:200
CD4	Mouse anti-Human	PE-Cy5	BD Biosciences	555348	RPA-T4	Monoclonal	1:200
CD8	Mouse anti-Human	PE-Cy5	BD Biosciences	555368	RPA-T8	Monoclonal	1:200
CD11b/Mac-1	Mouse anti-Human	PE-Cy5	BD Biosciences	555389	ICRF44	Monoclonal	1:200
CD14	Mouse anti-Human	PE-Cy5	ThermoFisher Scientific	MHCD1406	TuK4	Monoclonal	1:200
CD19	Mouse anti-Human	PE-Cy5	BD Biosciences	555414	HIB19	Monoclonal	1:200
CD20	Mouse anti-Human	PE-Cy5	BD Biosciences	555624	2H7	Monoclonal	1:200
CD56	Mouse anti-Human	PE-Cy5	BD Biosciences	555517	B159	Monoclonal	1:200
CD235a (GPA)	Mouse anti-Human	PE-Cy5	BD Biosciences	559944	GA-R2 (HIR2)	Monoclonal	1:200
(Secondary)	Rabbit anti-Goat	AF647	ThermoFisher Scientific	A-21446		Polyclonal	1:100
(Secondary)	Donkey anti-Goat	AF488	ThermoFisher Scientific	A-11055		Polyclonal	1:100
(Secondary)	Donkey anti-Goat	Cy3	Jackson ImmunoResearch Inc.	705-165-147		Polyclonal	1:100	Used for human staining panel
(Secondary)	Donkey anti-Rat	AF488	Jackson ImmunoResearch Inc.	712-545-150		Polyclonal	1:400
(Secondary)	Donkey anti-Goat	AF594	ThermoFisher Scientific	A-11058		Polyclonal	1:400
TruStain FcX (CD16/32)	Rat anti-Mouse		BioLegend	101320	93	Monoclonal	1:50
Rat IgG2A Isotype Control			R&D Systems	MAB006	54447	Monoclonal	1:50
Normal Goat IgG Control			R&D Systems	AB-108-C		Polyclonal	15 μg/ml
Streptavidin		BUV737	BD Biosciences	564293			1:100
DAPI			Millipore Sigma	10236276001			1:100 from 20μg/ml	1:20 for cell cycle analysis
7-AAD			BD Biosciences	559925			1:100
PI			Sigma-Aldrich	P4170-100MG			1:100 from 1mg/ml stock
DNase			Worthington	LS002139			100U/ml
